# Multiscale regulation of nutrient stress responses in *Escherichia coli* from chromatin structure to small regulatory RNAs

**DOI:** 10.1101/2024.06.20.599902

**Authors:** Alyssa M. Ekdahl, Tatiana Julien, Sahana Suraj, Judith Kribelbauer, Saeed Tavazoie, P. Lydia Freddolino, Lydia M. Contreras

## Abstract

Recent research has indicated the presence of heterochromatin-like regions of extended protein occupancy and transcriptional silencing of bacterial genomes. We utilized an integrative approach to track chromatin structure and transcription in *E. coli* K-12 across a wide range of nutrient conditions. In the process, we identified multiple loci which act similarly to facultative heterochromatin in eukaryotes, normally silenced but permitting expression of genes under specific conditions. We also found a strong enrichment of small regulatory RNAs (sRNAs) among the set of differentially expressed transcripts during nutrient stress. Using a newly developed bioinformatic pipeline, the transcription factors regulating sRNA expression were bioinformatically predicted, with experimental follow-up revealing novel relationships for 36 sRNA-transcription factors candidates. Direct regulation of sRNA expression was confirmed by mutational analysis for five sRNAs of metabolic interest: IsrB, CsrB and CsrC, GcvB, and GadY. Our integrative analysis thus reveals additional layers of complexity in the nutrient stress response in *E. coli* and provides a framework for revealing similar poorly understood regulatory logic in other organisms.
