## Supplementary material for "Multiscale regulation of nutrient stress responses in *Escherichia coli* from chromatin structure to small regulatory RNAs": TableS1_StrainsPlasmidsPrimerssRNAs.xlsx

### Sheet: Strains
Table S1, Sheet 1: Strains. List of E. coli cell strains used in this study.
Common Name	The name the strain is referred to in the paper and/or other literature
Other Name(s)	Other names used in literature and/or reference ID numbers (JWxxxx: Keio collection, CMLxxx: Contreras lab strain ID, AMDxxx: Wade lab strain ID)
Genotype	The specific genomic modifications to define the strain
Notes	Notes on construction of strain, including curing of KanR cassettes.
Usage	Usage of the strain in this study.
Source	Strain source, including relevant references
1 Baba, T., Ara, T., Hasegawa, M., Takai, Y., Okumura, Y., Baba, M., Datsenko, K.A., Tomita, M., Wanner, B.L., and Mori, H. (2006) Construction of Escherichia coli K-12 in-frame, single-gene knockout mutants: the Keio collection. Mol. Syst. Biol. 2: 0008.
Common Name	Other Name(s)	Genotype	Notes	Usage	Source
K-12 MG1655	K-12 Wildtype	F- λ- ilvG- rfb-50 rph-1		IPOD-HR, RNA-Seq	Freddolino Lab strain
K-12 MG1655	K-12 Wildtype, CML3996	F- λ- ilvG- rfb-50 rph-1		Kinetic Miller Assays	Gifted from Dr. Joseph Wade Lab, University of Albany
Δcrp	AMD053, CML3596	F- λ- ilvG- rfb-50 rph-1 crp::kanR	P1 transduction for deletion, FLP recombination with pCP20 to remove KanR casette	Kinetic Miller Assays	Gifted from Dr. Joseph Wade Lab, University of Albany
ΔoxyR	CML3599	F- λ- ilvG- rfb-50 rph-1 oxyR::kanR	P1 transduction for deletion, FLP recombination with pCP20 to remove KanR casette	Kinetic Miller Assays	Gifted from Dr. Joseph Wade Lab, University of Albany
ΔulaR	CML3597	F- λ- ilvG- rfb-50 rph-1 ulaR::kanR	P1 transduction for deletion, FLP recombination with pCP20 to remove KanR casette	Kinetic Miller Assays	Gifted from Dr. Joseph Wade Lab, University of Albany
K-12 BW25113	Keio Wildtype, CML356	F- ʎ- rrnB-3 ΔlacZ4787 hsdR514 Δ(araBAD)567 Δ(rhaBAD)568 rph-1	Wildtype Keio strain	Kinetic Miller Assays	Keio Collection (stock from Dr. Jeffrey Barrick Lab, UT Austin)[1]
Δada	JW2201, CML3487	F- ʎ- rrnB-3 ΔlacZ4787 hsdR514 Δ(araBAD)567 Δ(rhaBAD)568 rph-1 ada::kanR	FLP recombination with pCP20 to remove KanR casette from original Keio collection knockout strain	Kinetic Miller Assays	Keio Collection (stock from Dr. Jeffrey Barrick Lab, UT Austin)[1]
ΔaraC	JW0063, CML3503	F- ʎ- rrnB-3 ΔlacZ4787 hsdR514 Δ(araBAD)567 Δ(rhaBAD)568 rph-1 araC::kanR	FLP recombination with pCP20 to remove KanR casette from original Keio collection knockout strain	Kinetic Miller Assays	Keio Collection (stock from Dr. Jeffrey Barrick Lab, UT Austin)[1]
ΔarcA	JW4364, CML3237	F- ʎ- rrnB-3 ΔlacZ4787 hsdR514 Δ(araBAD)567 Δ(rhaBAD)568 rph-1 arcA::kanR	FLP recombination with pCP20 to remove KanR casette from original Keio collection knockout strain	Kinetic Miller Assays	Keio Collection (stock from Dr. Jeffrey Barrick Lab, UT Austin)[1]
ΔcaiF	JW0033, CML3495	F- ʎ- rrnB-3 ΔlacZ4787 hsdR514 Δ(araBAD)567 Δ(rhaBAD)568 rph-1 caiF::kanR	FLP recombination with pCP20 to remove KanR casette from original Keio collection knockout strain	Kinetic Miller Assays	Keio Collection (stock from Dr. Jeffrey Barrick Lab, UT Austin)[1]
ΔcpxR	JW3883, CML3429	F- ʎ- rrnB-3 ΔlacZ4787 hsdR514 Δ(araBAD)567 Δ(rhaBAD)568 rph-1 cpxR::kanR	FLP recombination with pCP20 to remove KanR casette from original Keio collection knockout strain	Kinetic Miller Assays	Keio Collection (stock from Dr. Jeffrey Barrick Lab, UT Austin)[1]
Δcra (aka ΔfruR)	JW0078, CML3232	F- ʎ- rrnB-3 ΔlacZ4787 hsdR514 Δ(araBAD)567 Δ(rhaBAD)568 rph-1 cra::kanR	FLP recombination with pCP20 to remove KanR casette from original Keio collection knockout strain	Kinetic Miller Assays	Keio Collection (stock from Dr. Jeffrey Barrick Lab, UT Austin)[1]
ΔcueR	JW0476, CML3494	F- ʎ- rrnB-3 ΔlacZ4787 hsdR514 Δ(araBAD)567 Δ(rhaBAD)568 rph-1 cueR::kanR	FLP recombination with pCP20 to remove KanR casette from original Keio collection knockout strain	Kinetic Miller Assays	Keio Collection (stock from Dr. Jeffrey Barrick Lab, UT Austin)[1]
ΔcytR	JW3905, CML3231	F- ʎ- rrnB-3 ΔlacZ4787 hsdR514 Δ(araBAD)567 Δ(rhaBAD)568 rph-1 cytR::kanR	FLP recombination with pCP20 to remove KanR casette from original Keio collection knockout strain	Kinetic Miller Assays	Keio Collection (stock from Dr. Jeffrey Barrick Lab, UT Austin)[1]
Δfnr	JW1328, CML3427	F- ʎ- rrnB-3 ΔlacZ4787 hsdR514 Δ(araBAD)567 Δ(rhaBAD)568 rph-1 fnr::kanR	FLP recombination with pCP20 to remove KanR casette from original Keio collection knockout strain	Kinetic Miller Assays	Keio Collection (stock from Dr. Jeffrey Barrick Lab, UT Austin)[1]
Δfur	JW0669, CML3497	F- ʎ- rrnB-3 ΔlacZ4787 hsdR514 Δ(araBAD)567 Δ(rhaBAD)568 rph-1 fur::kanR	FLP recombination with pCP20 to remove KanR casette from original Keio collection knockout strain	Kinetic Miller Assays	Keio Collection (stock from Dr. Jeffrey Barrick Lab, UT Austin)[1]
ΔgadX	JW3484, CML3491	F- ʎ- rrnB-3 ΔlacZ4787 hsdR514 Δ(araBAD)567 Δ(rhaBAD)568 rph-1 gadX::kanR	FLP recombination with pCP20 to remove KanR casette from original Keio collection knockout strain	Kinetic Miller Assays	Keio Collection (stock from Dr. Jeffrey Barrick Lab, UT Austin)[1]
ΔnarL	JW1212, CML3508	F- ʎ- rrnB-3 ΔlacZ4787 hsdR514 Δ(araBAD)567 Δ(rhaBAD)568 rph-1 narL::kanR	FLP recombination with pCP20 to remove KanR casette from original Keio collection knockout strain	Kinetic Miller Assays	Keio Collection (stock from Dr. Jeffrey Barrick Lab, UT Austin)[1]
ΔnarP	JW2181, CML3431	F- ʎ- rrnB-3 ΔlacZ4787 hsdR514 Δ(araBAD)567 Δ(rhaBAD)568 rph-1 narP::kanR	FLP recombination with pCP20 to remove KanR casette from original Keio collection knockout strain	Kinetic Miller Assays	Keio Collection (stock from Dr. Jeffrey Barrick Lab, UT Austin)[1]
ΔnsrR (aka ΔyjeB)	JW4136, CML3489	F- ʎ- rrnB-3 ΔlacZ4787 hsdR514 Δ(araBAD)567 Δ(rhaBAD)568 rph-1 nsrR::kanR	FLP recombination with pCP20 to remove KanR casette from original Keio collection knockout strain	Kinetic Miller Assays	Keio Collection (stock from Dr. Jeffrey Barrick Lab, UT Austin)[1]
ΔompR	JW3368, CML3504	F- ʎ- rrnB-3 ΔlacZ4787 hsdR514 Δ(araBAD)567 Δ(rhaBAD)568 rph-1 ompR::kanR	FLP recombination with pCP20 to remove KanR casette from original Keio collection knockout strain	Kinetic Miller Assays	Keio Collection (stock from Dr. Jeffrey Barrick Lab, UT Austin)[1]
ΔphoP	JW1116, CML3233	F- ʎ- rrnB-3 ΔlacZ4787 hsdR514 Δ(araBAD)567 Δ(rhaBAD)568 rph-1 phoP::kanR	FLP recombination with pCP20 to remove KanR casette from original Keio collection knockout strain	Kinetic Miller Assays	Keio Collection (stock from Dr. Jeffrey Barrick Lab, UT Austin)[1]
ΔrcsB	JW2205, CML3238	F- ʎ- rrnB-3 ΔlacZ4787 hsdR514 Δ(araBAD)567 Δ(rhaBAD)568 rph-1 rcsB::kanR	FLP recombination with pCP20 to remove KanR casette from original Keio collection knockout strain	Kinetic Miller Assays	Keio Collection (stock from Dr. Jeffrey Barrick Lab, UT Austin)[1]
ΔsoxS	JW4023, CML3428	F- ʎ- rrnB-3 ΔlacZ4787 hsdR514 Δ(araBAD)567 Δ(rhaBAD)568 rph-1 soxS::kanR	FLP recombination with pCP20 to remove KanR casette from original Keio collection knockout strain	Kinetic Miller Assays	Keio Collection (stock from Dr. Jeffrey Barrick Lab, UT Austin)[1]
ΔtorR	JW0980, CML3430	F- ʎ- rrnB-3 ΔlacZ4787 hsdR514 Δ(araBAD)567 Δ(rhaBAD)568 rph-1 torR::kanR	FLP recombination with pCP20 to remove KanR casette from original Keio collection knockout strain	Kinetic Miller Assays	Keio Collection (stock from Dr. Jeffrey Barrick Lab, UT Austin)[1]
ΔxylR	JW3541, CML3493	F- ʎ- rrnB-3 ΔlacZ4787 hsdR514 Δ(araBAD)567 Δ(rhaBAD)568 rph-1 xylR::kanR	FLP recombination with pCP20 to remove KanR casette from original Keio collection knockout strain	Kinetic Miller Assays	Keio Collection (stock from Dr. Jeffrey Barrick Lab, UT Austin)[1]
WT arrS-lacZ	CML3997	F- ʎ- rrnB-3 ΔlacZ4787 hsdR514 Δ(araBAD)567 Δ(rhaBAD)568 rph-1 araD::(ECK)arrS[-200,10](R148K)lacZ	ʎ-red CRISPR recombineering for lacZ reporter insertion	Kinetic Miller Assays	This study
ΔompR arrS-lacZ	CML3998	F- ʎ- rrnB-3 ΔlacZ4787 hsdR514 Δ(araBAD)567 Δ(rhaBAD)568 rph-1 ΔompR araD::(ECK)arrS[-200,10](R148K)lacZ	ʎ-red CRISPR recombineering for lacZ reporter insertion	Kinetic Miller Assays	This study
WT arrS(OmpRMut)-lacZ	CML3999	F- ʎ- rrnB-3 ΔlacZ4787 hsdR514 Δ(araBAD)567 Δ(rhaBAD)568 rph-1 araD::(ECK)arrS(OmpRMut)[-200,10](R148K)lacZ	ʎ-red CRISPR recombineering for lacZ reporter insertion	Kinetic Miller Assays	This study
ΔompR arrS(OmpRMut)-lacZ	CML4000	F- ʎ- rrnB-3 ΔlacZ4787 hsdR514 Δ(araBAD)567 Δ(rhaBAD)568 rph-1 ΔompR araD::(ECK)arrS(OmpRMut)[-200,10](R148K)lacZ	ʎ-red CRISPR recombineering for lacZ reporter insertion	Kinetic Miller Assays	This study
WT csrB-lacZ	CML4001	F- ʎ- rrnB-3 ΔlacZ4787 hsdR514 Δ(araBAD)567 Δ(rhaBAD)568 rph-1 araD::(ECK)csrB[-200,10](R148K)lacZ	ʎ-red CRISPR recombineering for lacZ reporter insertion	Kinetic Miller Assays	This study
ΔarcA csrB-lacZ	CML4002	F- ʎ- rrnB-3 ΔlacZ4787 hsdR514 Δ(araBAD)567 Δ(rhaBAD)568 rph-1 ΔarcA araD::(ECK)csrB[-200,10](R148K)lacZ	ʎ-red CRISPR recombineering for lacZ reporter insertion	Kinetic Miller Assays	This study
WT csrB(ArcAMut)-lacZ	CML4003	F- ʎ- rrnB-3 ΔlacZ4787 hsdR514 Δ(araBAD)567 Δ(rhaBAD)568 rph-1 araD::(ECK)csrB(ArcAMut)[-200,10](R148K)lacZ	ʎ-red CRISPR recombineering for lacZ reporter insertion	Kinetic Miller Assays	This study
ΔarcA csrB(ArcAMut)-lacZ	CML4004	F- ʎ- rrnB-3 ΔlacZ4787 hsdR514 Δ(araBAD)567 Δ(rhaBAD)568 rph-1 ΔarcA araD::(ECK)csrB(ArcAMut)[-200,10](R148K)lacZ	ʎ-red CRISPR recombineering for lacZ reporter insertion	Kinetic Miller Assays	This study
WT csrB(CytRMut)-lacZ	CML4005	F- ʎ- rrnB-3 ΔlacZ4787 hsdR514 Δ(araBAD)567 Δ(rhaBAD)568 rph-1 araD::(ECK)csrB(CytRMut)[-200,10](R148K)lacZ	ʎ-red CRISPR recombineering for lacZ reporter insertion	Kinetic Miller Assays	This study
WT csrC-lacZ	CML4006	F- ʎ- rrnB-3 ΔlacZ4787 hsdR514 Δ(araBAD)567 Δ(rhaBAD)568 rph-1 araD::(ECK)csrC[-200,10](R148K)lacZ	ʎ-red CRISPR recombineering for lacZ reporter insertion	Kinetic Miller Assays	This study
ΔphoP csrC-lacZ	CML4007	F- ʎ- rrnB-3 ΔlacZ4787 hsdR514 Δ(araBAD)567 Δ(rhaBAD)568 rph-1 ΔphoP araD::(ECK)csrC[-200,10](R148K)lacZ	ʎ-red CRISPR recombineering for lacZ reporter insertion	Kinetic Miller Assays	This study
WT csrC(PhoPMut)-lacZ	CML4008	F- ʎ- rrnB-3 ΔlacZ4787 hsdR514 Δ(araBAD)567 Δ(rhaBAD)568 rph-1 araD::(ECK)csrC(PhoPMut)[-200,10](R148K)lacZ	ʎ-red CRISPR recombineering for lacZ reporter insertion	Kinetic Miller Assays	This study
ΔphoP csrC(PhoPMut)-lacZ	CML4009	F- ʎ- rrnB-3 ΔlacZ4787 hsdR514 Δ(araBAD)567 Δ(rhaBAD)568 rph-1 ΔphoP araD::(ECK)csrC(PhoPMut)[-200,10](R148K)lacZ	ʎ-red CRISPR recombineering for lacZ reporter insertion	Kinetic Miller Assays	This study
WT gadY-lacZ	CML4010	F- ʎ- rrnB-3 ΔlacZ4787 hsdR514 Δ(araBAD)567 Δ(rhaBAD)568 rph-1 araD::(ECK)gadY[-200,10](R148K)lacZ	ʎ-red CRISPR recombineering for lacZ reporter insertion	Kinetic Miller Assays	This study
ΔarcA gadY-lacZ	CML4011	F- ʎ- rrnB-3 ΔlacZ4787 hsdR514 Δ(araBAD)567 Δ(rhaBAD)568 rph-1 ΔarcA araD::(ECK)gadY[-200,10](R148K)lacZ	ʎ-red CRISPR recombineering for lacZ reporter insertion	Kinetic Miller Assays	This study
WT gadY(ArcAMut)-lacZ	CML4012	F- ʎ- rrnB-3 ΔlacZ4787 hsdR514 Δ(araBAD)567 Δ(rhaBAD)568 rph-1 araD::(ECK)gadY(ArcAMut)[-200,10](R148K)lacZ	ʎ-red CRISPR recombineering for lacZ reporter insertion	Kinetic Miller Assays	This study
ΔarcA gadY(ArcAMut)-lacZ	CML4013	F- ʎ- rrnB-3 ΔlacZ4787 hsdR514 Δ(araBAD)567 Δ(rhaBAD)568 rph-1 ΔarcA araD::(ECK)gadY(ArcAMut)[-200,10](R148K)lacZ	ʎ-red CRISPR recombineering for lacZ reporter insertion	Kinetic Miller Assays	This study
WT gcvB-lacZ	CML4014	F- λ- ilvG- rfb-50 rph-1 araBAD::(ECK)gcvB[-200,10](R148K)lacZ	ʎ-red CRISPR recombineering for lacZ reporter insertion	Kinetic Miller Assays	This study
ΔoxyR gcvB-lacZ	CML4015	F- λ- ilvG- rfb-50 rph-1 ΔoxyR araBAD::(ECK)gcvB[-200,10](R148K)lacZ	ʎ-red CRISPR recombineering for lacZ reporter insertion	Kinetic Miller Assays	This study
WT gcvB(OxyRMut)-lacZ	CML4016	F- λ- ilvG- rfb-50 rph-1 araBAD::(ECK)gcvB(OxyRMut)[-200,10](R148K)lacZ	ʎ-red CRISPR recombineering for lacZ reporter insertion	Kinetic Miller Assays	This study
ΔoxyR gcvB(OxyRMut)-lacZ	CML4017	F- λ- ilvG- rfb-50 rph-1 ΔoxyR araBAD::(ECK)gcvB(OxyRMut)[-200,10](R148K)lacZ	ʎ-red CRISPR recombineering for lacZ reporter insertion	Kinetic Miller Assays	This study
WT glmZ-lacZ	CML4018	F- ʎ- rrnB-3 ΔlacZ4787 hsdR514 Δ(araBAD)567 Δ(rhaBAD)568 rph-1 araD::(ECK)glmZ[-200,10](R148K)lacZ	ʎ-red CRISPR recombineering for lacZ reporter insertion	Kinetic Miller Assays	This study
ΔaraC glmZ-lacZ	CML4019	F- ʎ- rrnB-3 ΔlacZ4787 hsdR514 Δ(araBAD)567 Δ(rhaBAD)568 rph-1 ΔaraC araD::(ECK)glmZ[-200,10](R148K)lacZ	ʎ-red CRISPR recombineering for lacZ reporter insertion	Kinetic Miller Assays	This study
WT glmZ(AraCMut)-lacZ	CML4020	F- ʎ- rrnB-3 ΔlacZ4787 hsdR514 Δ(araBAD)567 Δ(rhaBAD)568 rph-1 araD::(ECK)glmZ(AraCMut)[-200,10](R148K)lacZ	ʎ-red CRISPR recombineering for lacZ reporter insertion	Kinetic Miller Assays	This study
ΔaraC glmZ(AraCMut)-lacZ	CML4021	F- ʎ- rrnB-3 ΔlacZ4787 hsdR514 Δ(araBAD)567 Δ(rhaBAD)568 rph-1 ΔaraC araD::(ECK)glmZ(AraCMut)[-200,10](R148K)lacZ	ʎ-red CRISPR recombineering for lacZ reporter insertion	Kinetic Miller Assays	This study
WT isrB-lacZ	CML4022	F- ʎ- rrnB-3 ΔlacZ4787 hsdR514 Δ(araBAD)567 Δ(rhaBAD)568 rph-1 araD::(ECK)isrB[-200,10](R148K)lacZ	ʎ-red CRISPR recombineering for lacZ reporter insertion	Kinetic Miller Assays	This study
ΔarcA isrB-lacZ	CML4023	F- ʎ- rrnB-3 ΔlacZ4787 hsdR514 Δ(araBAD)567 Δ(rhaBAD)568 rph-1 ΔarcA araD::(ECK)isrB[-200,10](R148K)lacZ	ʎ-red CRISPR recombineering for lacZ reporter insertion	Kinetic Miller Assays	This study
WT isrB(ArcAMut)-lacZ	CML4024	F- ʎ- rrnB-3 ΔlacZ4787 hsdR514 Δ(araBAD)567 Δ(rhaBAD)568 rph-1 araD::(ECK)isrB(ArcAMut)[-200,10](R148K)lacZ	ʎ-red CRISPR recombineering for lacZ reporter insertion	Kinetic Miller Assays	This study
ΔarcA isrB(ArcAMut)-lacZ	CML4025	F- ʎ- rrnB-3 ΔlacZ4787 hsdR514 Δ(araBAD)567 Δ(rhaBAD)568 rph-1 ΔarcA araD::(ECK)isrB(ArcAMut)[-200,10](R148K)lacZ	ʎ-red CRISPR recombineering for lacZ reporter insertion	Kinetic Miller Assays	This study
ΔcaiF isrB-lacZ	CML4026	F- ʎ- rrnB-3 ΔlacZ4787 hsdR514 Δ(araBAD)567 Δ(rhaBAD)568 rph-1 ΔcaiF araD::(ECK)isrB[-200,10](R148K)lacZ	ʎ-red CRISPR recombineering for lacZ reporter insertion	Kinetic Miller Assays	This study
WT isrB(CaiFMut)-lacZ	CML4027	F- ʎ- rrnB-3 ΔlacZ4787 hsdR514 Δ(araBAD)567 Δ(rhaBAD)568 rph-1 araD::(ECK)isrB(CaiFMut)[-200,10](R148K)lacZ	ʎ-red CRISPR recombineering for lacZ reporter insertion	Kinetic Miller Assays	This study
ΔcaiF isrB(CaiFMut)-lacZ	CML4028	F- ʎ- rrnB-3 ΔlacZ4787 hsdR514 Δ(araBAD)567 Δ(rhaBAD)568 rph-1 ΔcaiF araD::(ECK)isrB(CaiFMut)[-200,10](R148K)lacZ	ʎ-red CRISPR recombineering for lacZ reporter insertion	Kinetic Miller Assays	This study
Δfnr isrB-lacZ	CML4029	F- ʎ- rrnB-3 ΔlacZ4787 hsdR514 Δ(araBAD)567 Δ(rhaBAD)568 rph-1 Δfnr araD::(ECK)isrB[-200,10](R148K)lacZ	ʎ-red CRISPR recombineering for lacZ reporter insertion	Kinetic Miller Assays	This study
WT isrB(FNRMut)-lacZ	CML4030	F- ʎ- rrnB-3 ΔlacZ4787 hsdR514 Δ(araBAD)567 Δ(rhaBAD)568 rph-1 araD::(ECK)isrB(FNRMut)[-200,10](R148K)lacZ	ʎ-red CRISPR recombineering for lacZ reporter insertion	Kinetic Miller Assays	This study
Δfnr isrB(FNRMut)-lacZ	CML4031	F- ʎ- rrnB-3 ΔlacZ4787 hsdR514 Δ(araBAD)567 Δ(rhaBAD)568 rph-1 Δfnr araD::(ECK)isrB(FNRMut)[-200,10](R148K)lacZ	ʎ-red CRISPR recombineering for lacZ reporter insertion	Kinetic Miller Assays	This study
Δfur isrB-lacZ	CML4032	F- ʎ- rrnB-3 ΔlacZ4787 hsdR514 Δ(araBAD)567 Δ(rhaBAD)568 rph-1 Δfur araD::(ECK)isrB[-200,10](R148K)lacZ	ʎ-red CRISPR recombineering for lacZ reporter insertion	Kinetic Miller Assays	This study
WT isrB(FurMut)-lacZ	CML4033	F- ʎ- rrnB-3 ΔlacZ4787 hsdR514 Δ(araBAD)567 Δ(rhaBAD)568 rph-1 araD::(ECK)isrB(FurMut)[-200,10](R148K)lacZ	ʎ-red CRISPR recombineering for lacZ reporter insertion	Kinetic Miller Assays	This study
Δfur isrB(FurMut)-lacZ	CML4034	F- ʎ- rrnB-3 ΔlacZ4787 hsdR514 Δ(araBAD)567 Δ(rhaBAD)568 rph-1 Δfur araD::(ECK)isrB(FurMut)[-200,10](R148K)lacZ	ʎ-red CRISPR recombineering for lacZ reporter insertion	Kinetic Miller Assays	This study
WT isrB(GadXMut)-lacZ	CML4035	F- ʎ- rrnB-3 ΔlacZ4787 hsdR514 Δ(araBAD)567 Δ(rhaBAD)568 rph-1 araD::(ECK)isrB(GadXMut)[-200,10](R148K)lacZ	ʎ-red CRISPR recombineering for lacZ reporter insertion	Kinetic Miller Assays	This study
ΔnarL isrB-lacZ	CML4036	F- ʎ- rrnB-3 ΔlacZ4787 hsdR514 Δ(araBAD)567 Δ(rhaBAD)568 rph-1 ΔnarL araD::(ECK)isrB[-200,10](R148K)lacZ	ʎ-red CRISPR recombineering for lacZ reporter insertion	Kinetic Miller Assays	This study
WT isrB(NarLPMut)-lacZ	CML4037	F- ʎ- rrnB-3 ΔlacZ4787 hsdR514 Δ(araBAD)567 Δ(rhaBAD)568 rph-1 araD::(ECK)isrB(NarLPMut)[-200,10](R148K)lacZ	ʎ-red CRISPR recombineering for lacZ reporter insertion	Kinetic Miller Assays	This study
ΔnarL isrB(NarLPMut)-lacZ	CML4038	F- ʎ- rrnB-3 ΔlacZ4787 hsdR514 Δ(araBAD)567 Δ(rhaBAD)568 rph-1 ΔnarL araD::(ECK)isrB(NarLPMut)[-200,10](R148K)lacZ	ʎ-red CRISPR recombineering for lacZ reporter insertion	Kinetic Miller Assays	This study
ΔnarP isrB-lacZ	CML4039	F- ʎ- rrnB-3 ΔlacZ4787 hsdR514 Δ(araBAD)567 Δ(rhaBAD)568 rph-1 ΔnarP araD::(ECK)isrB[-200,10](R148K)lacZ	ʎ-red CRISPR recombineering for lacZ reporter insertion	Kinetic Miller Assays	This study
ΔnaP isrB(NarLPMut)-lacZ	CML4040	F- ʎ- rrnB-3 ΔlacZ4787 hsdR514 Δ(araBAD)567 Δ(rhaBAD)568 rph-1 ΔnarP araD::(ECK)isrB(NarLPMut)[-200,10](R148K)lacZ	ʎ-red CRISPR recombineering for lacZ reporter insertion	Kinetic Miller Assays	This study
ΔphoP isrB-lacZ	CML4041	F- ʎ- rrnB-3 ΔlacZ4787 hsdR514 Δ(araBAD)567 Δ(rhaBAD)568 rph-1 ΔphoP araD::(ECK)isrB[-200,10](R148K)lacZ	ʎ-red CRISPR recombineering for lacZ reporter insertion	Kinetic Miller Assays	This study
WT isrB(PhoPMut)-lacZ	CML4042	F- ʎ- rrnB-3 ΔlacZ4787 hsdR514 Δ(araBAD)567 Δ(rhaBAD)568 rph-1 araD::(ECK)isrB(PhoPMut)[-200,10](R148K)lacZ	ʎ-red CRISPR recombineering for lacZ reporter insertion	Kinetic Miller Assays	This study
ΔphoP isrB(PhoPMut)-lacZ	CML4043	F- ʎ- rrnB-3 ΔlacZ4787 hsdR514 Δ(araBAD)567 Δ(rhaBAD)568 rph-1 ΔphoP araD::(ECK)isrB(PhoPMut)[-200,10](R148K)lacZ	ʎ-red CRISPR recombineering for lacZ reporter insertion	Kinetic Miller Assays	This study
WT micA-lacZ	CML4044	F- ʎ- rrnB-3 ΔlacZ4787 hsdR514 Δ(araBAD)567 Δ(rhaBAD)568 rph-1 araD::(ECK)micA[-200,10](R148K)lacZ	ʎ-red CRISPR recombineering for lacZ reporter insertion	Kinetic Miller Assays	This study
Δfur micA-lacZ	CML4045	F- ʎ- rrnB-3 ΔlacZ4787 hsdR514 Δ(araBAD)567 Δ(rhaBAD)568 rph-1 Δfur araD::(ECK)micA[-200,10](R148K)lacZ	ʎ-red CRISPR recombineering for lacZ reporter insertion	Kinetic Miller Assays	This study
WT micA(FurMut)-lacZ	CML4046	F- ʎ- rrnB-3 ΔlacZ4787 hsdR514 Δ(araBAD)567 Δ(rhaBAD)568 rph-1 araD::(ECK)micA(FurMut)[-200,10](R148K)lacZ	ʎ-red CRISPR recombineering for lacZ reporter insertion	Kinetic Miller Assays	This study
Δfur micA(FurMut)-lacZ	CML4047	F- ʎ- rrnB-3 ΔlacZ4787 hsdR514 Δ(araBAD)567 Δ(rhaBAD)568 rph-1 Δfur araD::(ECK)micA(FurMut)[-200,10](R148K)lacZ	ʎ-red CRISPR recombineering for lacZ reporter insertion	Kinetic Miller Assays	This study
WT nc2-lacZ	CML4048	F- ʎ- rrnB-3 ΔlacZ4787 hsdR514 Δ(araBAD)567 Δ(rhaBAD)568 rph-1 araD::(ECK)nc2[-200,10](R148K)lacZ	ʎ-red CRISPR recombineering for lacZ reporter insertion	Kinetic Miller Assays	This study
WT nc2(TorRMut)-lacZ	CML4049	F- ʎ- rrnB-3 ΔlacZ4787 hsdR514 Δ(araBAD)567 Δ(rhaBAD)568 rph-1 araD::(ECK)nc2(TorRMut)[-200,10](R148K)lacZ	ʎ-red CRISPR recombineering for lacZ reporter insertion	Kinetic Miller Assays	This study
WT rybA-lacZ	CML4050	F- ʎ- rrnB-3 ΔlacZ4787 hsdR514 Δ(araBAD)567 Δ(rhaBAD)568 rph-1 araD::(ECK)rybA[-200,10](R148K)lacZ	ʎ-red CRISPR recombineering for lacZ reporter insertion	Kinetic Miller Assays	This study
WT rybA(ArcAMut)-lacZ	CML4051	F- ʎ- rrnB-3 ΔlacZ4787 hsdR514 Δ(araBAD)567 Δ(rhaBAD)568 rph-1 araD::(ECK)rybA(ArcAMut)[-200,10](R148K)lacZ	ʎ-red CRISPR recombineering for lacZ reporter insertion	Kinetic Miller Assays	This study
Δcra rybA-lacZ	CML4052	F- ʎ- rrnB-3 ΔlacZ4787 hsdR514 Δ(araBAD)567 Δ(rhaBAD)568 rph-1 ΔarcA araD::(ECK)rybA(ArcAMut)[-200,10](R148K)lacZ	ʎ-red CRISPR recombineering for lacZ reporter insertion	Kinetic Miller Assays	This study
WT rybA(CraMut)-lacZ	CML4053	F- ʎ- rrnB-3 ΔlacZ4787 hsdR514 Δ(araBAD)567 Δ(rhaBAD)568 rph-1 araD::(ECK)rybA(CraMut)[-200,10](R148K)lacZ	ʎ-red CRISPR recombineering for lacZ reporter insertion	Kinetic Miller Assays	This study
Δcra rybA(CraMut)-lacZ	CML4054	F- ʎ- rrnB-3 ΔlacZ4787 hsdR514 Δ(araBAD)567 Δ(rhaBAD)568 rph-1 ΔarcA araD::(ECK)rybA(CraMut)[-200,10](R148K)lacZ	ʎ-red CRISPR recombineering for lacZ reporter insertion	Kinetic Miller Assays	This study
WT sibE-lacZ	CML4055	F- ʎ- rrnB-3 ΔlacZ4787 hsdR514 Δ(araBAD)567 Δ(rhaBAD)568 rph-1 araD::(ECK)sibE[-200,10](R148K)lacZ	ʎ-red CRISPR recombineering for lacZ reporter insertion	Kinetic Miller Assays	This study
Δfur sibE-lacZ	CML4056	F- ʎ- rrnB-3 ΔlacZ4787 hsdR514 Δ(araBAD)567 Δ(rhaBAD)568 rph-1 Δfur araD::(ECK)sibE[-200,10](R148K)lacZ	ʎ-red CRISPR recombineering for lacZ reporter insertion	Kinetic Miller Assays	This study
WT sibE(FurMut)-lacZ	CML4057	F- ʎ- rrnB-3 ΔlacZ4787 hsdR514 Δ(araBAD)567 Δ(rhaBAD)568 rph-1 araD::(ECK)sibE(FurMut)[-200,10](R148K)lacZ	ʎ-red CRISPR recombineering for lacZ reporter insertion	Kinetic Miller Assays	This study
Δfur sibE(FurMut)-lacZ	CML4058	F- ʎ- rrnB-3 ΔlacZ4787 hsdR514 Δ(araBAD)567 Δ(rhaBAD)568 rph-1 Δfur araD::(ECK)sibE(FurMut)[-200,10](R148K)lacZ	ʎ-red CRISPR recombineering for lacZ reporter insertion	Kinetic Miller Assays	This study
WT ssrA-lacZ	CML4059	F- ʎ- rrnB-3 ΔlacZ4787 hsdR514 Δ(araBAD)567 Δ(rhaBAD)568 rph-1 araD::(ECK)ssrA[-200,10](R148K)lacZ	ʎ-red CRISPR recombineering for lacZ reporter insertion	Kinetic Miller Assays	This study
WT ssrA(SoxSMut)-lacZ	CML4060	F- ʎ- rrnB-3 ΔlacZ4787 hsdR514 Δ(araBAD)567 Δ(rhaBAD)568 rph-1 araD::(ECK)ssrA(SoxSMut)[-200,10](R148K)lacZ	ʎ-red CRISPR recombineering for lacZ reporter insertion	Kinetic Miller Assays	This study

### Sheet: Plasmids
Table S1, Sheet 2: Plasmids. List of E. coli plasmids used in this study.
Common Name	The name the plasmid is referred to in the paper and/or other literature
Other Name(s)	Other names used in literature and/or reference ID numbers (CMLxxx: Contreras lab strain ID)
Plasmid Details	More specific plasmid construction information
Usage	Usage of the plasmid in this study.
Source	Plasmid source, including relevant references
2Cherepanov PP, Wackernagel WW. (1995) Gene disruption in Escherichia coli: TcR and KmR cassettes with the option of Flp-catalyzed excision of the antibiotic-resistance determinant. Gene 158(1):9-14.
3Mehrer CR, et al. (2018) Anaerobic Production of Medium-Chain Fatty Alcohols via a β-Reduction Pathway. Metab Eng 48: 63–71.
4Majdalani N., Cunning, C., Sledjeski, D., Elliott, T., and Gottesman, S. 1998. DsrA RNA regulates translation of RpoS message by an anti-antisense mechanism, independent of its action as an antisilencer of transcription. Proc. Natl. Acad. Sci. 95: 12462-12467.
aConstructed in house using Gibson Assembly
bConstructed by Genscript
Common Name	Other Name(s)	Plasmid Details	Usage	Source
pCP20	CML352	FLP+, ʎ ci857+, ʎ pR Repts, AmpR, CmR	Used to perform FLP recombination to remove KanR cassettes in transcription factor knockout strains	From Dr. Jeffrey Barrick Lab, UT Austin [2]
pMP11	CML3659	Modified pKD46 with constitutively expressed Cas9, aTc gRNA targeting ColE1 origin, AmpR	Used to insert genomic transcriptional reporters via ʎ-red CRISPR recombineering	Gifted from Dr. Brian Pfleger Lab, University of Wisconsin [3]
pgRNA	CML2977	Consitutively expressed sgRNA, KanR	Base plasmid for sgRNA construction	Gifted from Dr. Brian Pfleger Lab, University of Wisconsin [3]
pgRNA-araD	CML3311	pgRNA with inserted guide sequence (CAGCCGGTGAGTTGGCGTGT) targeting araD gene	Used to insert genomic transcriptional reporters via ʎ-red CRISPR recombineering at araD	This studya
pNM12	CML2623	Derivative of pBAD24, AmpR, pBR322 ori	Base plasmid for transcription reporter construction	Gifted from Dr. Eric Masse Lab, Université de Sherbrooke [4]
pNM-ctrl-lacZ	CML3970	pNM(ECK)-J23110(R148k)lacZ	Control plasmid containing moderate Anderson promoter (J23110: tttacggctagctcagtcctaggtacaatgctagc)	This studya
pNM-arrS-lacZ	CML 3606	pNM(ECK)-arrS[-200,10](R148k)lacZ	ArrS transcriptional reporter	This studyb
pNM-csrB-lacZ	CML3594	pNM(ECK)-csrB[-200,10](R148k)lacZ	CsrB transcriptional reporter	This studyb
pNM-csrC-lacZ	CML 3613	pNM(ECK)-csrC[-200,10](R148k)lacZ	CsrC transcriptional reporter	This studyb
pNM-cyaR-lacZ	CML 3607	pNM(ECK)-cyaR[-200,10](R148k)lacZ	CyaR transcriptional reporter	This studyb
pNM-ffs-lacZ	CML 3608	pNM(ECK)-ffs[-200,10](R148k)lacZ	ffs transcriptional reporter	This studyb
pNM-gadY-lacZ	CML3971	pNM(ECK)-gadY[-200,10](R148k)lacZ	GadY transcriptional reporter	This studyb
pNM-gcvB-lacZ	CML3972	pNM(ECK)-gcvB[-200,10](R148k)lacZ	GcvB transcriptional reporter	This studya
pNM-glmZ-lacZ	CML3973	pNM(ECK)-glmZ[-200,10](R148k)lacZ	GlmZ transcriptional reporter	This studya
pNM-isrB-lacZ	CML 3609	pNM(ECK)-isrB[-200,10](R148k)lacZ	IsrB transcriptional reporter	This studyb
pNM-micA-lacZ	CML 3610	pNM(ECK)-micA[-200,10](R148k)lacZ	MicA transcriptional reporter	This studyb
pNM-nc2-lacZ	CML3974	pNM(ECK)-nc2[-200,10](R148k)lacZ	Nc2 transcriptional reporter	This studya
pNM-ohsC-lacZ	CML3975	pNM(ECK)-ohsC[-200,10](R148k)lacZ	OhsC transcriptional reporter	This studya
pNM-omrB-lacZ	CML3976	pNM(ECK)-omrB[-200,10](R148k)lacZ	OmrB transcriptional reporter	This studya
pNM-psrN-lacZ	CML3977	pNM(ECK)-psrN[-200,10](R148k)lacZ	PsrN transcriptional reporter	This studya
pNM-rirA-lacZ	CML3978	pNM(ECK)-rirA[-200,10](R148k)lacZ	RirA transcriptional reporter	This studya
pNM-rybA-lacZ	CML3979	pNM(ECK)-rybA[-200,10](R148k)lacZ	RybA transcriptional reporter	This studyb
pNM-rydB-lacZ	CML3980	pNM(ECK)-rydB[-200,10](R148k)lacZ	RydB transcriptional reporter	This studyb
pNM-ryeA-lacZ	CML3981	pNM(ECK)-ryeA[-200,10](R148k)lacZ	RyeA transcriptional reporter	This studyb
pNM-ryeG-lacZ	CML3982	pNM(ECK)-ryeG[-200,10](R148k)lacZ	RyeG transcriptional reporter	This studyb
pNM-ryfA-lacZ	CML3595	pNM(ECK)-ryfA[-200,10](R148k)lacZ	RyfA transcriptional reporter	This studyb
pNM-ryhB-lacZ	CML 3615	pNM(ECK)-ryhB[-200,10](R148k)lacZ	RyhB transcriptional reporter	This studyb
pNM-sdsN-lacZ	CML3983	pNM(ECK)-sdsN[-200,10](R148k)lacZ	SdsN transcriptional reporter	This studyb
pNM-sgrS-lacZ	CML 3614	pNM(ECK)-sgrS[-200,10](R148k)lacZ	SgrS transcriptional reporter	This studyb
pNM-sibE-lacZ	CML3984	pNM(ECK)-sibE[-200,10](R148k)lacZ	SibE transcriptional reporter	This studya
pNM-sokB-lacZ	CML3985	pNM(ECK)-sokB[-200,10](R148k)lacZ	SokB transcriptional reporter	This studya
pNM-sroG-lacZ	CML3986	pNM(ECK)-sroG[-200,10](R148k)lacZ	SroG transcriptional reporter	This studya
pNM-ssrA-lacZ	CML3987	pNM(ECK)-ssrA[-200,10](R148k)lacZ	SsrA transcriptional reporter	This studya
pNM-tff-lacZ	CML3988	pNM(ECK)-tff[-200,10](R148k)lacZ	Tff transcriptional reporter	This studya

### Sheet: Primers
Table S1, Sheet 3: Primers. List of primers used in this study.
Primer Description	Description of the primer design and usage
Forward Primer or Gblock Sequence	Sequnce of forward primer, or of the Gblock
Reverse Primer Sequence	Sequence of reverse primer
Primer Description	Forward Primer or Gblock Sequence	Reverse Primer Sequence
pgRNA-araD Construction
Gibson assembly primers for AraD guide sequence insertion into pgRNA, with guide sequence overhangs (1 of 2 pieces)	ACACGCCAACTCACCGGCTGACTAGTATTATACCTAGGACTGAGCTAGCTG	CAGCCGGTGAGTTGGCGTGTGTTTTAGAGCTAGAAATAGCAAGTTAAAATAAG
Gibson assembly primers for AraD guide sequence insertion into pgRNA, over KanR cassette (2 of 2 pieces)	ATTCATTCGTGATTGCGCCTG	CAGGCGCAATCACGAATGAAT
pNM-sRNA-lacZ Construction
Gibson assembly primers for amplifying pNM12 backbone for lacZ insertion (1 of 2 pieces)	gtcaaaaataaCAAATAAAACGAAAGGCTC	AAACAGTAGAGAGTTGCG
Gibson assembly primers for inserting lacZ [-17 through coding sequence, overlap with rrnB terminator] into pNM12 (2 of 2 pieces)	TCACACAGGAAACAGCTATG	gttttatttgTTATTTTTGACACCAGACCAAC
Gibson assembly primers for inserting araD downstream sequence (1000bp homology) after lacZ in pNM-lacZ (1 of 2 pieces)	ATAAACACTATCTGCGTAAG	CGAGAATGAAGAGAAATTCC
Gibson assembly primers for pNM-lacZ backbone amplification for inserting araD downstream sequence (1000bp homology) after lacZ (2 of 2 pieces)	ggaatttctcttcattctcgTGCGTTTCTACAAACTCTTTTG	cttacgcagatagtgtttatAAAAGGCCATCCGTCAGG
Gibson assembly primers for inserting CsrB UTR [-200,10] after pBAD promoter and before lacZ in pNM-lacZ plasmid (1 of 2 pieces)	atcgcaactctctactgtttCCATCTGGTTGTGAGAGATC	catagctgtttcctgtgtgaCCCTGTCGACGAAGATAG
Gibson assembly primers for pNM-lacZ backbone amplification for inserting CsrB UTR [-200,10] after pBAD promoter and before lacZ (2 of 2 pieces)	TCACACAGGAAACAGCTATG	AAACAGTAGAGAGTTGCG
Gibson assembly primers for inserting strong ribosomal binding site (R148k) in front of lacZ, before CsrB UTR [-200,10] (1 of 1 pieces)	GCAAAAACATTAAGGGGGTAATAatgACCATGATTACGGATTCACTG	CTTAATGTTTTTGCTTTCTGTGTCCCTGTCgacGAAGATAGAATCG
Gblock used for inserting ECK bidirectional terminator after pBAD and before CsrB UTR sequence (performed by Genscript)	actagtTACCACCGTCAAAAAAAACGGCGCTTTTTAGCGCCGTTTTTATTTTTCAACCTTaagctt
sRNA UTR inserts for all other pNM-sRNA-lacZ Construction (for those not constructed by Genscript)
Gibson assembly primers for amplifying pNN(ECK)-(R148k)lacZ plasmid backbone for inserting new sRNA UTRs [-200,10] (1 of 2 pieces)	ACACAGAAAGCAAAAACATTAAG	AAGCTTAAGGTTGAAAAATAAAAAC
Gibson assembly primers for inserting the Anderson J23110 promoter into pNM-lacZ	tcagtcctaggtacaatgctagcACACAGAAAGCAAAAACATTAAGGGGGTAATA	GTACCTAGGACTGAGCTAGCCGTAAAAAGCTTAAGGTTGAAAAATAAAAACGGCGC
Gibson assembly primers for inserting the gcvB [-200,10] promoter into pNM-lacZ	tatttttcaaccttaagcttAGTGAAACTTAAATGGCGTGCTG	aatgtttttgctttctgtgtCTCAGGAAGTGCCGCCAC
Gibson assembly primers for inserting the glmZ [-200,10] promoter into pNM-lacZ	tatttttcaaccttaagcttTTTTTAGTTTTAACGGCAATTAATATATG	aatgtttttgctttctgtgtGAGCATCTACTCGTTTATTATG
Gibson assembly primers for inserting the nc2 [-200,10] promoter into pNM-lacZ	tatttttcaaccttaagcttCGCTGGAAGATCCGAACC	aatgtttttgctttctgtgtAATTTTTTGAAAAAGCGATAAACGATACC
Gibson assembly primers for inserting the ohsC [-200,10] promoter into pNM-lacZ	tatttttcaaccttaagcttCGTTTCAATGGGGGAATTC	aatgtttttgctttctgtgtCACCCTCAACAACAGCGATTATG
Gibson assembly primers for inserting the omrB [-200,10] promoter into pNM-lacZ	tatttttcaaccttaagcttTGGGTAAACGCTTACATTC	aatgtttttgctttctgtgtTACCTCTGGGATCACCAC
Gibson assembly primers for inserting the psrN [-200,10] promoter into pNM-lacZ	tatttttcaaccttaagcttCCTGGTGGATGAGCATCT	aatgtttttgctttctgtgtTCCCCTTTGCAGGTAACAAAG
Gibson assembly primers for inserting the rirA [-200,10] promoter into pNM-lacZ	tatttttcaaccttaagcttTGATCTGCCGCTACATCTTC	aatgtttttgctttctgtgtCTTACTTTGACGTGCTAGTG
Gibson assembly primers for inserting the sibE [-200,10] promoter into pNM-lacZ	tatttttcaaccttaagcttAGAGATTGCCGGGAGTAAAG	aatgtttttgctttctgtgtTTACCCTTGTTCCTTTACTCTAG
Gibson assembly primers for inserting the sokB [-200,10] promoter into pNM-lacZ	tatttttcaaccttaagcttCCCTTACCTGGACGTGCAG	aatgtttttgctttctgtgtTGAACCTAGCAATTCAGATCTTAGC
Gibson assembly primers for inserting the sroG [-200,10] promoter into pNM-lacZ	tatttttcaaccttaagcttCCCCGAACTCCCTGATTC	aatgtttttgctttctgtgtGAGAATAAGCGGATTCACTATAAC
Gibson assembly primers for inserting the ssrA [-200,10] promoter into pNM-lacZ	tatttttcaaccttaagcttTATTGACCAGTTCCTCAC	aatgtttttgctttctgtgtAATCAGCCCCAATGTGTAAAG
Gibson assembly primers for inserting the tff [-200,10] promoter into pNM-lacZ	tatttttcaaccttaagcttCTGTCCATCAGCGTCGGTGATACC	aatgtttttgctttctgtgtCGGAAGTCCGGCGCGCTT
Genomic sRNA-lacZ inserts
PCR primers to amplify genomic insert (including ~1000bp ara operon homology on either side) from pNM-sRNA-lacZ backbone	CGTTGGTCCTCGCGCCAGCTTAA	CGAGAATGAAGAGAAATTCCAGAACGCGGAT
Genomic Transcription Factor Deletion Confirmation
PCR primers to amplify 100bp surrounding crp gene for strain knockout confirmation	TGATAGCCCCTTCCCAGGTAGCG	TGTCGAAGTGCATAGTTGATATCGGGGTG
PCR primers to amplify 100bp surrounding oxyR gene for strain knockout confirmation	GTGAGCAATTATCAGTCAGAATGCTTGATAGGG	AACAGAAAGGTGGCGGCAACACTA
PCR primers to amplify 100bp surrounding ulaR gene for strain knockout confirmation	TTTATACCGGGTAGCGTGGAGAAGTTCG	GACGGGATAAACTGCTAACCTGTTCATGG
PCR primers to amplify 100bp surrounding ada gene for strain knockout confirmation	TTGCGTGATGGTGACCGGGC	ATCAGTTGCTCCGCAGCGTTAA
PCR primers to amplify 100bp surrounding araC gene for strain knockout confirmation	GGTTAGCGAGAAGAGCCAGTAAAAGACG	CAGCAATGCTTGCATAATGTGCCTG
PCR primers to amplify 100bp surrounding arcA gene for strain knockout confirmation	GTCATGTTACGCCGATCATGTTAATTTGCA	AAGAAGTTACAACGGACGATGAGTTACGT
PCR primers to amplify 100bp surrounding caiF gene for strain knockout confirmation	GGCCTTGTTTAATTGCTTCAAAACGAGTC	ATGCGACCTGGTTGCTGGATAAGA
PCR primers to amplify 100bp surrounding cpxR gene for strain knockout confirmation	GATTCAGGCTGCAAACATGCGTCA	ATCTGGCGTGAATCGAGCTTGGGTAA
PCR primers to amplify 100bp surrounding cra (aka fruR) gene for strain knockout confirmation	TTTTCTGCGCTTAGATGTTAATG	TAGTCAGGAATAGTCTTATTTACTTTAAG
PCR primers to amplify 100bp surrounding cueR gene for strain knockout confirmation	TGTATTATTGTGGTGGCGGTCGATATTCG	GGTACGCATGTTGAAGTCATTGCGA
PCR primers to amplify 100bp surrounding cytR gene for strain knockout confirmation	ATGTGAAGTAAACATGGATG	TTGTGCCACTATCGTTTC
PCR primers to amplify 100bp surrounding fnr gene for strain knockout confirmation	CTAATATCGGAATTCTCTGCTGTTAAGGTTTGCTTAG	CCATATCTGGTGAATGAAACAGTGATGAACCTTCT
PCR primers to amplify 100bp surrounding fur gene for strain knockout confirmation	TTTAGGCGTGGCAATTCTATAATGATACGC	GTGAGAGCTGTAACTCTCGCTTTTCTTATTTC
PCR primers to amplify 100bp surrounding gadX gene for strain knockout confirmation	ATCAATCAATTTGACTTAAGAGGGCGGC	TGCCAACAGGGAGTGTTATAACGGTTTAT
PCR primers to amplify 100bp surrounding narL gene for strain knockout confirmation	CGCCGTCGTGAATCAGGTGGCA	AGATAACCAGGGGCAGCGTGTCTCC
PCR primers to amplify 100bp surrounding narP gene for strain knockout confirmation	ACATGTCCATACATAAAATGGGGTAACATTCACG	ATAAATTGATCGATCCACGTAGGCCTGATAAG
PCR primers to amplify 100bp surrounding nsrR (aka yjeB) gene for strain knockout confirmation	GAACTGAAATAAATTAGCGACACAGCTTGTGG	CGACTAGGGATGGGATTCGCGTATT
PCR primers to amplify 100bp surrounding ompR gene for strain knockout confirmation	GAAATTCATACCAGATTTAGCTGGTGACGA	AGCACCACCAGATAAGTCGTCACC
PCR primers to amplify 100bp surrounding phoP gene for strain knockout confirmation	ACACTATTTTAATAATTAAGACAGGGAGAAATAAAAATG	ATTCCGTAGGCAAGCGAAA
PCR primers to amplify 100bp surrounding rcsB gene for strain knockout confirmation	GCAACCAGTGACTTTGCTG	TAATGGGAATCGTAGGCC
PCR primers to amplify 100bp surrounding soxS gene for strain knockout confirmation	TAATTTCTTTTCCATAAATCGCTTTACCTCAAGTTAACTTGAGG	ATTGCCAGGGATGGTTCTTTGCG
PCR primers to amplify 100bp surrounding torR gene for strain knockout confirmation	AAGCGATCTTAATGAGCAAATATGAACAGCGG	ATGTCAGCCCACCGATTTTAGTTCTGAC
PCR primers to amplify 100bp surrounding xylR gene for strain knockout confirmation	CGCAACCAAACGCCGTTCTTGATTT	CGTTTTATCATGCCTGGCGGGTAGG

### Sheet: sRNAs
Table S1, Sheet 4: sRNAs. List of sRNAs studied, with relevant details and sequences. Coordinates in reference to NC_000913.3
sRNA Name	Common name of sRNA used in this study
Other Name(s)	Other common names for sRNA in literature
Left Coordinate	Left genomic coordinate of sRNA "coding" sequence, in reference to NC_000913.3
Right Coordinate	Right genomic coordinate of sRNA "coding" sequence, in reference to NC_000913.3
TSS	Coordinate of transcription start site (TSS) of sRNA used in this study
Strand	Strand of sRNA "coding" sequence (F = forward + strand, R = reverse - strand)
WT Promoter Sequence	If experimentally tested, the sequence of [-200,10] bp promoter sequence surrounding sRNA transcription start site. Sequence used in transcriptional reporter. If not tested, n/a reported.
sRNA Name	Other Name(s)	Left Coordinate	Right Coordinate	TSS	Strand	WT Promoter Sequence
3ETSleuZ		1991748	1991814	1992180	R	n/a
agrA		3648063	3648146	3648063	F	n/a
agrB		3648294	3648377	3648294	F	n/a
arcZ		3350577	3350697	3350577	F	n/a
arrS		3657986	3658054	3658054	R	TGAACTAATACGTCTATTAACACTAATCAATACTTCAGATTTATCCATCACGCACTCCATATATTGATCCTAAGTAAGATTCCTGGTTGTTATCAGCTTGTAAATAGCAAACAAAAAGTTAACGTTTGCGGATTACTGCCCAAGAATAAGTTATCAATAACCAGTTTGTGATCTCTGAAGAATATTACTAAAGTTAAAATgtaATCCGAT
chiX		507204	507287	507204	F	n/a
cpxQ		4106330	4106387	4105785	F	n/a
csrB		2924156	2924524	2924524	R	CCATCTGGTTGTGAGAGATCTCTTACAGACTCTGTAGGAGATCGCCAGGAAATAAGCGAATACTTAAAAAGATAAGAATCGTTATTTTCATTTAAAATCAAAATGTTGATTGTTAATTCTTAACTTTCATATGAAATTTTCCTTAAGGCATTGTCTGTAAGCGCCTTGTAAGACTTCGCGAAAAAGACGATTCTATCTTCgtcGACAGGG
csrC		4051036	4051280	4051036	F	GCGTGAGCGTTGTAAGTAAAAGCCATACGCTTTGTGAGACATTGCCGATAGTCTTTATGCGAAATAGCAGAGAAAATTCTGCGATGCATGTCAAATAAGCTATATAAATCAGTGAATTGCTTTTATATAAAACTCTGAAAATGTGCAAATACTGATGGCGGTTGATTGTTTGTTTAAAGCAAAGGCGTAAAGTAGCACCCataGAGCGAG
cyaR		2167114	2167200	2167114	F	CACCAGGCGATGGTTATACTGTGTGGCTCCCGGTCCCGCAGGATCTTGAGCTCAATTACGCGCTGCTGATGCGTAATTTCTCCGGGGAAACCACGCGTAATCCCCACGGTAAGTGATTAATTTCGATTATTTTTCCCGGATGGAAAATTCTTAGAAACCGATCACATACAGCTGCATTTATTAAGGTTATCATCCGTTTCgctGAAAAAC
dicF		1649382	1649434	1649382	F	n/a
dsrA		2025227	2025313	2025313	R	n/a
esrE		4019978	4020229	4019978	F	n/a
eyeA		272580	272654	272580	F	n/a
ffs	4.5S RNA	476448	476561	476448	F	CGACGATTTGCCAGACGCGTTGGGGAAATGAATCTTCTTTTTCCATCTTTTCTTCCTGAGGTAATTTTTCAGCATAATCTGGAAAAACGCCCGAGTGAAGTCGCATTGCGCAAGAAACCAGCATCTGGCACGCGATGGGTTGCAATTAGCCGGGGCAGCAGTGATAATGCGCCTGCGCGTTGGTTCTCAACGCTCTCAATgggGGCTCTG
fnrS		1409129	1409250	1409129	F	n/a
gadF		3658992	3659082	3658345	F	TTGCTATTTACAAGCTGATAACAACCAGGAATCTTACTTAGGATCAATATATGGAGTGCGTGATGGATAAATCTGAAGTATTGATTAGTGTTAATAGACGTATTAGTTCACGAAGGGTAAAGTTCTTATAGGCGTTTACTATATTGAACAACGATTCGGACAAGGATGTAAATAATGAAAAGGATGACATATTCGAAACGATAACGGCTA
gadY		3664864	3664968	3664864	F	ACTAATGAAATGATGCCAGACTGTTTCTTAGCGCAAAAACTGCCAGATTTGGTAGGACCAAAATTTATCCACAAAGTAGTTTTGCATAACAGTTAATTGATAATAAGTAAATGCAGCACGAATATATTTTCGCACAGCGTATAGCTTATGTTTATAAAAAAATGGCTGATCTTATTTCCAGTAAAAGTTATATTTAACTTactGAGAGC
gcvB		2942696	2942901	2942696	F	AGTGAAACTTAAATGGCGTGCTGCGGCATCAAAAACTCGTAAGGCATTTAGCGGTGGTAATCGTTTAGACATGGCTATTAAACTTTGATGTTAAATGAATTTAACAATTAGATCACACTATGTAACCTATTAGTTTTTTTAATCTGAGCCATTATAAATTGTCCGTTGAGCTTCTACCAGCAAATACCTATAGTGGCGGCactTCCTGAG
glmY		2691157	2691340	2691340	R	n/a
glmZ		3986432	3986638	3986432	F	TTTTTAGTTTTAACGGCAATTAATATATGTGTTATTAATTGAATGAATTTTATCATTCATAATAAGTATGTGTAGGATCAAGCTCAGGTTAAATATTCACTCAGGAAGTTATTACTCAGGAAGCAAAGAGGATTACAGAATTATCTCATAACAAGTGTTAAGGGATGTTATTTCCCGATTCTCTGTGGCATAATAAACGAgtaGATGCTC
ipeX		574365	574531	574531	R	n/a
isrB	azuR	1987839	1987998	1987998	R	AAGCACTATTTTACGCGTTACAGTGCTGCGACAATGGCCGGAAAAGACGCCTGGCAGGCGCTATTTCTTGCCATCTGTAGGTGTCAGAAATAGGGGGGCTGTTTTTTGATTATCATTTTTATAACATTAAAGGGGTATTTATGTGATTTGTATCACATAAAGATTGATTTTTGTGATGGTTGTCATATTATAAGCGCAAAgacAATAACA
isrC		2071317	2071511	2071317	F	n/a
istR		3853118	3853257	3853257	R	n/a
mcaS		1405656	1405751	1405751	R	n/a
mgrR		1622817	1622914	1622914	R	n/a
micA		2814802	2814879	2814802	F	GTTCGGCACGCAGAAGCGCAGATCGAACACGGTGATTGCGTCGCCATGCGGGGTGTTCATTGTTTTCGCCACCCGAACTGCAGGCGCTTCCATCCGGGTATGATCGACTGTGAAGCTATCTAACAACGGCATTTAGCCACCTCCGGTAATTTTTTTAAAAATTTTCTGAACTCTTTCTTCCCAGGCGAGTCTGAGTATATgaaAGACGCG
micC		1437121	1437229	1437121	F	n/a
micF		2313084	2313176	2313084	F	n/a
micL		1958441	1958520	1958747	R	n/a
nc1		297137	297304	297304	R	n/a
nc2		497801	497945	497139	F	CGCTGGAAGATCCGAACCTGTTTATTCGTCGTATGAACCAGCTGCTGGTTTCCTGATGTAATGCCGGATGACCTTCGTGTCATCCGGCATTTTTCTTTTCATCATCTGCACTTTCCGCAAATTATCTCGCCATTAACCGTTTCAGCCCCAGGTGCCTTTCTTGAGGCAATCGCCTGTTGGTGGTATCGTTTATCGCTTTTtcaAAAAATT
och5		3067187	3067344	3067187	F	n/a
ohsC		2700520	2700596	2700520	F	CGTTTCAATGGGGGAATTCTGTGGCATGGTGTAAAGCACAGCAAAATCTTCAATAACGAAGCCAATTTTAATGTACTTACGAATTGGCGGTCACGTTAATCTTTCCATCAATATTGCTTTCTTCGTAAAGGCTCGAGTTTTTATGCTAAAGATTGCAAGTTGCTTGTAAAAGATAAGTACACTGATCCATAATCGCTGTTgttGAGGGTG
omrA		2976102	2976189	2976189	R	n/a
omrB		2976304	2976385	2976385	R	TGGGTAAACGCTTACATTCTTTCAGTGTTACGGAAAACGCCCGTTGGTTCAAGGGGTGGCGTGTTTTCATCGTGGGAATGTGAGCCAAACGCAAATAAGTAAGACAAAAAAAGAGATTGCAAACCTTTGGTTACACTTTGCGAAACGCTGTTGCGATTGACCGCTGGTGGCGTTTGGCTTCAGGTTGCTAAAGTGGTGATcccAGAGGTA
oxyS		4158285	4158394	4158394	R	n/a
pspH		4263139	4263250	4262816	F	n/a
psrD	sraB	1146589	1146757	1146589	F	n/a
psrN		3238374	3238561	3238374	F	CCTGGTGGATGAGCATCTGGTGGATCATCCAGGGCTGGCGGTCAGTCGCATCACCGCCAAACTGCTGACCGAGATCCGCCGCCAGACTGGGGTGATTTTTCCGGCAGATAGCGTAAAACTATAATTGCCAAAGTAAAACAGTGTAAAAGGTATGTAACAGACCATTGACTGGCTGAATGGTCTGTCATACTTTGTTACCTgcaAAGGGGA
psrO	sraG	3311183	3311398	3311183	F	n/a
ralA		1413556	1413734	1413556	F	n/a
rdlA		1269323	1269389	1269323	F	n/a
rdlB		1269858	1269923	1269858	F	n/a
rdlC		1270393	1270460	1270393	F	n/a
rdlD		3700136	3700201	3700136	F	n/a
rirA		3808166	3808238	3808238	R	TGATCTGCCGCTACATCTTCATTTTTTTTGTATTTTTATGCGATTCATTGAAACTCGGCCCCATTTTCAAATCTACATAGGCCGTACTGACATTATCGAAATGCTATTTTTTATCTATTTGATTTTTATGATTAAAGTATATTTTGTGTATAAAAATCATTCGGGTCGGATTGCTGCGAAAGAAATGATACACTAGCACGtcaAAGTAAG
rnpB		3270216	3270592	3270592	R	n/a
rprA		1770372	1770477	1770372	F	n/a
rseX		2033649	2033739	2033649	F	n/a
rttR		1287066	1287236	1287236	R	n/a
rybA		852725	853064	853064	R	GGCGGAACCCTTCAACGTGCTCTTCCACGTTCACTAACTGCGTCACTTTTTTTGCTGTTGGCGTACCTGCGCGACGACTCATTGTGCTTCCTCATTATGGTGACGCATACATAGCGTTCTCATTTCGTGCGCACATTGTAAACCAGAGTTGCGAAGGTACAAAAAATTAACGTTTTAGCAATAGCTATATAATATAGCCTgtgCTATATC
rybB		887977	888057	888057	R	n/a
rydB		1764713	1764780	1764780	R	AATTAAAAGAAGAAATCTACTTTGCCTGGCGTCTGGGCGTGCATTGATCCTGACTTAATGCCGCAAGTTCGCCAAATCGACCTGGATTAACCTCCGTCCAGGTTCGATGACCTTCTTAATACTGCTTATCTACCGCCTGATATTGTTCAAAAATAATACTAATCGCAGTTTGTGTTAAAACGGCGGGTTAGCTTTATGAGattATTCTTA
rydC		1491443	1491506	1491506	R	n/a
ryeA		1923066	1923314	1923066	F	TTGCGGCGCAACTGCTCAAGACAACCGTGTATATCGCCAGAAAGCCAGATATGTCGCCATTGATGACCCGCAATTCTCTGATAAACGGGCGCAGGCTGTTTCATCAATATTTTCCTCCCGCGCTAAAGATCACATAATCTTAACAAGAATGTTAAAAAACGCTGGACTCAGACAGTAGAGTGTGTGTTATGGTTGACTATaaaGTCAGCG
ryeG		2470472	2470665	2470665	R	CACCCATTTCTCACCATCCCATTTATCGTATGGCGTTAATGGGGCGATAGTCGCGGGACGCATACAAACATAACCCCTGGATGTTATGTGTCTATCGAGAATCAAAGTGGAAGTCCTTATGTTAAGTATAAGACAGGAATCACTTATAACGATAATCAGTTAGTATATGTATCTATCACTGTTGATGATAATATCAGCACttgGTTCTGG
ryfA		2653855	2654158	2653855	F	TGTAAATTCACTTTCCTTTAAAAAACAAAAAACCGCCAAAATCAGGCGGTTTTTTGTTGCTGGTCCGGTTCGCGGCCTTTCCAGCAGGTTGTATTACCGTAGTAATGCAAGCGCGTCTCAGCGGAGACAATACTCGCCAGTAACTCTCTTTTTGTCAAGCAAAAGAGAGTTATTATTGTTCTGTTAGTGTATTATCCACTgcgGCCCTTT
ryfB	shoB	2700059	2700377	2700377	R	GGTAAGGAACGGGGGTTTTACTTTTTAACTTTAATTTTGTGCAGCATGCACCCTCAACAACAGCGATTATGGATCAGTGTACTTATCTTTTACAAGCAACTTGCAATCTTTAGCATAAAAACTCGAGCCTTTACGAAGAAAGCAATATTGATGGAAAGATTAACGTGACCGCCAATTCGTAAGTACATTAAAATTGGCTTcgtTATTGAA
ryfD		2734206	2734295	2734295	R	n/a
ryhB		3580927	3581016	3581016	R	ACACCTCCGGCTGGGCGTGAATCTGCCTGATGGCCTCGTAATCCCGTGTTTCTGCGTGGCGTATTACTATCTCACTCATTCCTTTGTCCTCTTTGGGGTAAATGTCCCTTTCAACATCATTGACTTTCAAATGCGAGTCAAATGCATTTTTTTGCAAAAAGTGTTGGACAAGTGCGAATGAGAATGATTATTATTGTCTCgcgATCAGGA
ryjA		4277927	4278066	4278066	R	n/a
ryjB		4527977	4528066	4527977	F	n/a
sdsN		1996921	1997057	1996906	F	AATAGTAATCGTACTCCAGCTGCTGAGCCTGAAGCTCAATTTCATGGTAGACCTCTTCTGCGGTCTCCATCCTCTGAAAACGCAACAGCATCGTGCGACGCCAGCTGAAAAAATCCTTATCCTGCATAGTAAACCGCAACGCCCCTGAGAGTGAGTATCATTTATAATGATAATTCAAACTATCACATAAATAAGATTTATATATAATTT
sdsR		1923104	1923207	1923207	R	GAGTCTGGCACCGTTTATAGAACGAGCTGAAAAACTCTGTTAATTACCTAAAATAGCCTTTTGATTTCCAATAAAAAAACCGCCTCAGTTCTTTCACCAGAACGGGCGGTTTTTAACATTTCAGCTGATGACCACCACGCTTTTTATTGACCATTTTGCACGCAAACTGGAAAACCTGGCGTCGTCATCTATTCTTAAAGggcAAGGCAA
sgrS		77367	77593	77367	F	TGAGCAGGGTGCGCATATGACGACGCGAGCAGCTCAATAACGCTGCCAGTTCGTTGAGCGTTGTGTCCTGCGATTTACCCTCGCAGCATTGCCACAGGCGGATGAACTGTTGTTGCAGACGAGCAGATGGCATAAAAGGGGAACTCCTGTGCAAAAGACAGCAATTTTATTTTCCCTATATTAAGTCAATAATTCCTAACgatGAAGCAA
sibA		2153309	2153451	2153309	F	n/a
sibB		2153644	2153779	2153644	F	n/a
sibC		3056849	3056988	3056849	F	n/a
sibD		3194723	3194865	3194865	R	n/a
sibE		3195099	3195240	3195240	R	AGAGATTGCCGGGAGTAAAGAAGTCTGGGCCAACGGTGGCGAAGTGTTGGTGCTCAACTTTGAAGACGGTTGCTCGACGACCAACATCATCAAGAAGATCCAACAGGATAAAAAAGGCTAACCGGAAAGCGGTTCACAGATCTCGCTTCGTACATGGCAGGCCTATTGACGCTGTTGTTTTTTCAACCTAGAGTAAAGGAacaAGGGTAA
sokB		1492119	1492174	1492119	F	CCCTTACCTGGACGTGCAGGCCATGAGCGCAGCAACCTCCTTATCACCGTCCCGGAACCGCAGTTCGTAGAGCGTTTGTCGGGTCAGGAGTGTGAATGTCAGAATCGTAATGCAGATAATGAGCAGACACACCACCAGAGGGTTGTGCTTCATAGCCTTTCTCCTTGCCGGATGGCGGGTAAGAGGCTAAGATCTGAATTgctAGGTTCA
sokC		16952	17006	16952	F	n/a
sokE		607734	607792	607734	F	n/a
sokX		2887354	2887409	2887354	F	n/a
spf	spot 42	4049899	4050007	4049899	F	n/a
sraA		458728	458784	458784	R	n/a
sroA		75516	75608	75608	R	n/a
sroC		686681	686843	687896	R	n/a
sroD		1888017	1888102	1889807	R	n/a
sroE		2640595	2640686	2641880	R	n/a
sroG		3184570	3184718	3184718	R	CCCCGAACTCCCTGATTCCTTTAGGCATTGATTCGTGAACCTGGCGAGCGATTTGCTCAATTTTTTTCGGGTCAATCATTGTAGTTTCCCTGTACTGATAGGTGTTGAGTGCCATTGTAGTGCGATAAGGGTAAGTCATAAACCAGAATTATGTGAAGCTATGCGTTGCTGCCGCTAATCATTAGCGTTATAGTGAATCCgctTATTCTC
sroH		4190327	4190487	4190487	R	n/a
ssrA	tmRNA	2755593	2755955	2755586	F	TATTGACCAGTTCCTCACCGCGCCTCCCTCTCCGGCGGCGCGAATGAACATCTTATTGGCTATCACATCCGACACAAATGTTGCCATCCCATTGCTTAATCGAATAAAAATCAGGCTACATGGGTGCTAAATCTTTAACGATAACGCCATTGAGGCTGGTCATGGCGCTCATAAATCTGGTATACTTACCTTTACACATTgggGCTGATT
ssrS	6S RNA	3055983	3056165	3055974	F	n/a
symR		4579835	4579911	4579835	F	n/a
tff		189712	189847	189712	F	CTGTCCATCAGCGTCGGTGATACCGACAATATATATGTAAGTGCCGTCAATGGTATCACACCCGGGCAAATTGAGAATCATTCTGAATTTCGCCAAACGTGCCACTGAAGGTTTTCTATAATAGAAAATTCGACGTCTGATGCTGTACACAGCGCCAACAATTATTGGTGTCCACGACGTATTTGTGGTATAAAGCGCGCcggACTTCCG
tp2		122697	122857	122857	R	n/a
tpke11		14080	14168	12144	F	n/a
tpke70		2496194	2496629	2496629	R	n/a
