## Supplementary material for "Multiscale regulation of nutrient stress responses in *Escherichia coli* from chromatin structure to small regulatory RNAs": TableS6_GrowthCurvesExamples.xlsx

### Sheet: GrowthCurves
Table S6, Sheet 1. Example Growth Curves from Plasmid Miller Assays Using Control Plasmid Reporter. Example growth curves (OD600) taken over time (hours) post seeding into 5mL of the three different media (Rdm= rich-defined media containing both amino acids and glucose, Glu= glucose supplied minimal media, Cas= casamino acids supplied minimal media). Exponential (exp) and stationary time points f…
Time	The time (in hours) after seeding 1:100 a saturated culture (4mL of respective media) into fresh 5mL respective culture. Growth was at 37C incubation with constant stirring.
Ave/St.Dev	The optical density at 600nm wavelenth (OD600) at the different sample time points, averaged over triplicates. Values have been scaled to 1cm pathlength equivalent using a fit curve between the plate reader and spectrophotometer (see Sheet 2 "Plate2SpecCorrection").
Time Points	The selected time points for exponential (exp) and stationary phases are provided for a given media, selected based on the Keio BW25113 (BW) growth curves to target mid-logarithmic and early stationary growth. Note some strains had stagnated growth and therefore had delayed stationary (stat) time point. Time points for each strain are bolded to designate their time points.
Media	Rdm	n=3	Bold = Experimental Time Point
	Strain	Plasmid - J23110 Control
	K12		ΔOxyR		ΔUlaR		ΔCRP			BW		ΔFur		ΔPhoP
Time (hr)	Ave	St.Dev	Ave	St.Dev	Ave	St.Dev	Ave	St.Dev	Time (hr)	Ave	St.Dev	Ave	St.Dev	Ave	St.Dev
1	0.154174	0.0165209	0.105882	0.00670181	0.145589	0.0081021	0.0693951	0.00557624	1	0.188515	0.0140332	0.134857	0.0165209	0.147735	0.0037175		Exp Time Point	2	hr
2	0.763722	0.12099	0.343048	0.00851785	0.638164	0.0177313	0.129491	0.0037175	2	0.729382	0.0243063	0.58236	0.0559789	0.532995	0.0326738		Stationary Time Point	5	hr
3.5	1.78321	0.0616197	1.59971	0.02329	1.67697	0.0567147	0.271147	0.00491779	3.5	2.03433	0.0268072	1.52995	0.117513	1.55249	0.128992		Delayed Stat Time Point	8	hr
5	3.07743	0.0963864	3.29099	0.0354627	3.00124	0.068016	0.659627	0.0317623	5	2.76193	0.0134036	2.69646	0.0558553	2.52047	0.102686
6.5	3.2985	0.13383	3.53459	0.0185875	3.25665	0.0255536	1.45483	0.0644158	18	3.11714	0.0492831	3.20943	0.0594799	3.09138	0.104933
8	3.53459	0.146876	3.59254	0.0639312	3.44659	0.0433132	2.88212	0.112558
18	4.054	0.119351	3.87263	0.0121886	3.98639	0.163697	4.17526	0.101417
Media	Glu	n=3	Bold = Experimental Time Point
	Strain	Plasmid - J23110 Control
	K12		ΔOxyR		ΔUlaR		ΔCRP		ΔFur			BW		ΔFNR			Exp Time Point	4	hr
Time (hr)	Ave	St.Dev	Ave	St.Dev	Ave	St.Dev	Ave	St.Dev	Ave	St.Dev	Time (hr)	Ave	St.Dev	Ave	St.Dev		Stationary Time Point	9	hr
2	0.196386	0.00321945	0.185655	0.00491779	0.19424	0.00743499	0.188874	0.00929374	0.192094	0.0037175	2	0.0661757	0.0167287	0.032908	0.00491779		Delayed Stat Time Point	12	hr
4	0.379895	0.0111525	0.254336	0.00965834	0.363797	0.00643889	0.268287	0.00491779	0.258629	0.00185875	4	0.247538	0.0130112	0.177783	0.0103491
6	0.862812	0.0195831	0.357359	0.0435519	0.737253	0.0263523	0.412089	0.00321945	0.389553	0.0225361	6	0.742259	0.0201054	0.488996	0.02329
8	1.84474	0.0781338	0.623499	0.148281	1.60972	0.0263523	0.742619	0.0183065	0.812374	0.0237309	8	1.82507	0.0219143	1.20157	0.0616197
9	1.99928	0.0688239	0.832763	0.189956	2.0304	0.0226126	0.985151	0.0170357	1.03559	0.111354	9	1.97531	0.0255536	1.60507	0.0487191
11	2.28581	0.0587494	1.50241	0.475022	2.15274	0.0228407	1.57646	0.0177313	1.8984	0.0299137	42	2.10623	0.0629509	1.82292	0.0165209
12	2.39312	0.0652153	1.90591	0.436956	2.2901	0.0113063	1.92201	0.0201054	1.96279	0.0121886
42	2.04935	0.0972252	2.39741	0.13291	2.20639	0.0636061	2.76658	0.0572603	2.26864	0.058425
Media	Cas	n=3	Bold = Experimental Time Point
	Strain	Plasmid - J23110 Control
	K12		ΔOxyR			BW		ΔOmpR		ΔCra			ΔFur				Exp Time Point	3	hr
Time (hr)	Ave	St.Dev	Ave	St.Dev	Time (hr)	Ave	St.Dev	Ave	St.Dev	Ave	St.Dev	Time (hr)	Ave	St.Dev			Stationary Time Point	9	hr
1.5	0.121979	0.00251661	0.0951507	0.0217792	1.5	0.128418	0.00802081	0.0135914	0.00057735	0.0425664	0.00057735	1.5	0.104809	0.00608276			Delayed Stat Time Point	12	hr
3	0.403144	0.00416333	0.427827	0.002	3	0.440705	0.00288675	0.0393469	0.00152753	0.172417	0.00173205	3	0.364511	0.00896289
5	0.983718	0.00984886	0.975133	0.0222336	5	1.09747	0.0085049	0.113394	0.00351188	0.304415	0.0115326	5	0.630652	0.0125831
7	1.9195	0.0560119	2.04721	0.0323161	9	2.59451	0.0123423	0.526557	0.0043589	0.957962	0.0365923	9	2.16633	0.0159478
9	2.65998	0.0344287	2.85207	0.0577264	12	2.83705	0.0274651	1.12859	0.0130767	1.74887	0.044859	42	3.40367	0.198286
42	4.30404	0.00832666	4.1699	0.0313741	42	3.61186	0.184925	3.01197	0.0676166	3.20084	0.168506

### Sheet: Plate2SpecCorrection
Table S6, Sheet 2. Plate Reader to 1cm Pathlength Linear Conversion. The measured conversion between the plate reader optical density (OD600) with unknown pathlength to the spectrophotomter with 1cm pathlength.
	Plate Reader OD600	Spectrophotometer OD600 [1cm pathlength])
	0.057	0.093
	0.109	0.169
	0.198	0.522
	0.433	1.145
	0.645	1.998
Slope	3.21945
y-int	-0.143088
